# A Transcriptomic Atlas of Healthy Human Skin Links Regional Identity to Inflammatory Disease

**DOI:** 10.1101/2025.05.10.653184

**Authors:** Sahiti Marella, Rachael Bogle, Jennifer Fox, Lam C. Tsoi, Xianying Xing, Yiqian Gu, Joseph Kirma, Mrinal K. Sarkar, Vincent van Drongelen, Benjamin Klein, Jeff H. Kozlow, Paul W. Harms, Katherine Gallagher, Shruti Naik, Vito W. Rebecca, Bogi Andersen, Mio Nakamura, J. Michelle Kahlenberg, Robert L. Modlin, Allison C. Billi, Johann E. Gudjonsson

## Abstract

Human skin is not a uniform organ but a mosaic of anatomically distinct niches, with each site finely tuned to unique environmental demands and immune pressures. Yet, the molecular determinants that define these regional identities and their relationship to site-specific vulnerability to inflammatory disease remain poorly understood. Here, we generate a high-resolution single-cell atlas of human skin, profiling 274,834 cells from 96 healthy samples across 7 anatomically distinct sites (acral, arm, axilla, back, face, leg and scalp). Our analysis reveals striking region-specific transcriptional and cellular networks, uncovering how local immune-stromal crosstalk governs tissue homeostasis and underpins anatomical susceptibility to distinct inflammatory diseases such as such as systemic lupus erythematosus (SLE), atopic dermatitis (AD), and psoriasis. These findings illuminate the tissue-intrinsic foundations of regional immune identity and provide a blueprint/resource for the development of precision therapies tailored to the distinct immunological microenvironments of specific anatomical skin sites.
