## Supplementary Table S1 for "A Transcriptomic Atlas of Healthy Human Skin Links Regional Identity to Inflammatory Disease"

### Sheet: SupplementaryTableS1
Supplementary Table S1: Sample-level metadata for scRNAseq including age, sex, race, and bodysite.
Sample_Re-label	age	sex	race	bodysite
arm1	50	F	white	arm
face1	50	F	white	face
face2	24	F	white	face
face3	51	F	white	face
arm2	51	F	white	arm
arm3	21	F	white	arm
face4	21	F	white	face
arm4	48	F	white	arm
face5	48	F	white	face
arm5	42	F	white	arm
face6	42	F	white	face
face7	27	F	white	face
arm6	27	F	white	arm
back1	37	F	white	back
scalp1	37	F	white	scalp
leg1	37	F	white	leg
back2	54	M	white	back
scalp2	54	M	white	scalp
leg2	54	M	white	leg
back3	63	F	white	back
scalp3	63	F	white	scalp
leg3	63	F	white	leg
face8	25	M	white	face
arm7	25	M	white	arm
arm8	36	F	black	arm
face9	23	F	white	face
arm9	23	F	white	arm
arm10	22	M	asian	arm
face10	33	F	white	face
arm11	33	F	white	arm
face11	35	F	black	face
arm12	35	F	black	arm
face12	47	F	white	face
arm13	47	F	white	arm
face13	60	F	white	face
arm14	60	F	white	arm
face14	52	F	white	face
arm15	22	F	black	arm
arm16	25	M	black	arm
arm17	28	F	asian	arm
face15	50	F	asian	face
arm18	50	F	asian	arm
face16	47	F	white	face
arm19	47	F	white	arm
arm20	86	F	white	arm
leg4	86	F	white	leg
arm21	22	F	black_white	arm
leg5	22	F	black_white	leg
arm22	22	F	white	arm
leg6	22	F	white	leg
arm23	86	M	white	arm
leg7	86	M	white	leg
arm24	21	M	white	arm
leg8	21	M	white	leg
face17	20	M	white	face
arm25	20	M	white	arm
arm26	19	M	asian	arm
leg9	19	M	asian	leg
arm27	93	M	white_hispanic	arm
leg10	93	M	white_hispanic	leg
arm28	88	F	white	arm
leg11	88	F	white	leg
axilla1	75	F	white	axilla
back4	75	F	white	back
scalp4	75	F	white	scalp
axilla2	68	M	white	axilla
acral1	68	M	white	acral
acral2	68	M	white	acral
axilla3	31	F	white	axilla
back5	31	F	white	back
scalp5	31	F	white	scalp
axilla4	48	M	white	axilla
back6	48	M	white	back
scalp6	48	M	white	scalp
arm29	65	F	white	arm
arm30	78	F	white	arm
leg12	42	M	white	leg
leg13	42	M	white	leg
acral3	42	M	white	acral
acral4	42	M	white	acral
leg14	56	F	white	leg
leg15	56	F	white	leg
acral5	56	F	white	acral
acral6	56	F	white	acral
leg16	62	M	black_white	leg
acral7	62	M	black_white	acral
leg17	40	M	white	leg
acral8	40	M	white	acral
face18	51	M	black	face
arm31	51	M	black	arm
face19	26	F	white	face
arm32	26	F	white	arm
face20	24	M	asian_white	face
arm33	24	M	asian_white	arm
face21	29	M	asian	face
arm34	29	M	asian	arm
