## Supplementary Table S5 for "A Transcriptomic Atlas of Healthy Human Skin Links Regional Identity to Inflammatory Disease"

### Sheet: SupplementaryTable_S5a
Supplementary Table S5a: Z-scores of average module scores in Keratinocytes
	acral	arm	axilla	back	face	leg	scalp
IFNA_Score	-1.49406	-0.108504	-0.750263	0.452716	1.72022	0.0098514	0.170036
IFNG_Score	-1.42752	0.890697	-0.603323	0.491335	1.48031	-0.300784	-0.530714
IL1B_Score	-0.438798	0.769443	-0.418071	0.163644	1.62098	-1.53636	-0.160845
IL4_Score	-1.5884	0.194262	-0.905973	1.31316	0.389139	0.829922	-0.232112
IL13_Score	-1.74791	0.254384	-0.538529	1.48229	0.111009	0.596412	-0.15766
IL17_TNF_Score	-1.21981	0.424288	-0.861933	0.511155	1.71796	-0.612203	0.0405452
IL17_Score	-1.2126	-0.348431	-0.258407	0.306917	1.0134	-0.994567	1.49369
IL36_Score	-1.03659	0.912835	-0.319286	-0.0650242	1.73955	-0.933338	-0.298152

### Sheet: SupplementaryTable_S5b
Supplementary Table S5b: Pairwise Wilcoxon tests comparing module scores across anatomical sites in Keratinocytes
Module	Comparison	p.value	p.adj	Significant
IFNA_Score	acral vs arm	0	0	Yes
IFNA_Score	acral vs axilla	2.7001e-85	3.3e-85	Yes
IFNA_Score	acral vs back	0	0	Yes
IFNA_Score	acral vs face	0	0	Yes
IFNA_Score	acral vs leg	2.61842e-155	3.9e-155	Yes
IFNA_Score	acral vs scalp	2.19714e-116	2.9e-116	Yes
IFNA_Score	arm vs axilla	0	0	Yes
IFNA_Score	arm vs back	1.63804e-11	1.9e-11	Yes
IFNA_Score	arm vs face	2.4306e-230	4.3e-230	Yes
IFNA_Score	arm vs leg	0	0	Yes
IFNA_Score	arm vs scalp	2.82071e-220	4.6e-220	Yes
IFNA_Score	axilla vs back	0	0	Yes
IFNA_Score	axilla vs face	0	0	Yes
IFNA_Score	axilla vs leg	2.32482e-06	2.4e-06	Yes
IFNA_Score	axilla vs scalp	2.53042e-10	2.8e-10	Yes
IFNA_Score	back vs face	5.13651e-120	7.2e-120	Yes
IFNA_Score	back vs leg	0	0	Yes
IFNA_Score	back vs scalp	3.08315e-262	5.9e-262	Yes
IFNA_Score	face vs leg	0	0	Yes
IFNA_Score	face vs scalp	0	0	Yes
IFNA_Score	leg vs scalp	0.0348829	0.035	Yes
IFNG_Score	acral vs arm	0	0	Yes
IFNG_Score	acral vs axilla	2.33338e-37	2.9e-37	Yes
IFNG_Score	acral vs back	0	0	Yes
IFNG_Score	acral vs face	0	0	Yes
IFNG_Score	acral vs leg	0	0	Yes
IFNG_Score	acral vs scalp	1.12356e-217	2e-217	Yes
IFNG_Score	arm vs axilla	0	0	Yes
IFNG_Score	arm vs back	2.12526e-122	3e-122	Yes
IFNG_Score	arm vs face	0	0	Yes
IFNG_Score	arm vs leg	5.38679e-15	5.7e-15	Yes
IFNG_Score	arm vs scalp	1.89168e-36	2.2e-36	Yes
IFNG_Score	axilla vs back	0	0	Yes
IFNG_Score	axilla vs face	0	0	Yes
IFNG_Score	axilla vs leg	6.23964e-242	1.2e-241	Yes
IFNG_Score	axilla vs scalp	2.42231e-115	3.2e-115	Yes
IFNG_Score	back vs face	2.7822e-26	3.1e-26	Yes
IFNG_Score	back vs leg	2.73921e-194	4.1e-194	Yes
IFNG_Score	back vs scalp	9.07991e-216	1.5e-215	Yes
IFNG_Score	face vs leg	0	0	Yes
IFNG_Score	face vs scalp	0	0	Yes
IFNG_Score	leg vs scalp	1.56039e-11	1.6e-11	Yes
IL1B_Score	acral vs arm	0	0	Yes
IL1B_Score	acral vs axilla	9.18531e-23	1.2e-22	Yes
IL1B_Score	acral vs back	5.9964e-269	1.3e-268	Yes
IL1B_Score	acral vs face	0	0	Yes
IL1B_Score	acral vs leg	8.68523e-25	1.2e-24	Yes
IL1B_Score	acral vs scalp	7.48243e-09	9.2e-09	Yes
IL1B_Score	arm vs axilla	3.73181e-247	6.5e-247	Yes
IL1B_Score	arm vs back	6.67779e-05	7e-05	Yes
IL1B_Score	arm vs face	1.00019e-64	1.6e-64	Yes
IL1B_Score	arm vs leg	0	0	Yes
IL1B_Score	arm vs scalp	3.77754e-295	9.9e-295	Yes
IL1B_Score	axilla vs back	2.89974e-265	5.5e-265	Yes
IL1B_Score	axilla vs face	0	0	Yes
IL1B_Score	axilla vs leg	1.26007e-06	1.4e-06	Yes
IL1B_Score	axilla vs scalp	5.00884e-08	5.8e-08	Yes
IL1B_Score	back vs face	1.65905e-31	2.5e-31	Yes
IL1B_Score	back vs leg	0	0	Yes
IL1B_Score	back vs scalp	4.20856e-293	9.8e-293	Yes
IL1B_Score	face vs leg	0	0	Yes
IL1B_Score	face vs scalp	0	0	Yes
IL1B_Score	leg vs scalp	0.00237766	0.0024	Yes
IL4_Score	acral vs arm	2.45179e-51	4.3e-51	Yes
IL4_Score	acral vs axilla	1.85094e-10	2.4e-10	Yes
IL4_Score	acral vs back	5.29903e-72	1.1e-71	Yes
IL4_Score	acral vs face	6.01008e-68	1.1e-67	Yes
IL4_Score	acral vs leg	2.04785e-07	2.5e-07	Yes
IL4_Score	acral vs scalp	1.49813e-10	2.1e-10	Yes
IL4_Score	arm vs axilla	1.52592e-202	5.3e-202	Yes
IL4_Score	arm vs back	8.86782e-16	1.4e-15	Yes
IL4_Score	arm vs face	1.50796e-10	2.1e-10	Yes
IL4_Score	arm vs leg	1.38318e-283	9.7e-283	Yes
IL4_Score	arm vs scalp	1.47355e-167	3.4e-167	Yes
IL4_Score	axilla vs back	1.02288e-246	5.4e-246	Yes
IL4_Score	axilla vs face	4.39489e-235	1.8e-234	Yes
IL4_Score	axilla vs leg	0.969585	0.97	No
IL4_Score	axilla vs scalp	0.711317	0.75	No
IL4_Score	back vs face	0.0379031	0.044	Yes
IL4_Score	back vs leg	8.8125e-287	9.3e-286	Yes
IL4_Score	back vs scalp	5.94752e-201	1.8e-200	Yes
IL4_Score	face vs leg	1.75471e-294	3.7e-293	Yes
IL4_Score	face vs scalp	1.04499e-194	2.7e-194	Yes
IL4_Score	leg vs scalp	0.583082	0.64	No
IL13_Score	acral vs arm	1.93727e-68	3.4e-68	Yes
IL13_Score	acral vs axilla	2.96105e-07	4.1e-07	Yes
IL13_Score	acral vs back	1.11105e-107	2.1e-107	Yes
IL13_Score	acral vs face	2.40927e-119	5.1e-119	Yes
IL13_Score	acral vs leg	0.454829	0.48	No
IL13_Score	acral vs scalp	4.15999e-06	5.1e-06	Yes
IL13_Score	arm vs axilla	8.23546e-203	2.2e-202	Yes
IL13_Score	arm vs back	3.5645e-28	5.3e-28	Yes
IL13_Score	arm vs face	7.99538e-33	1.3e-32	Yes
IL13_Score	arm vs leg	1.53706e-209	4.6e-209	Yes
IL13_Score	arm vs scalp	5.16999e-170	1.2e-169	Yes
IL13_Score	axilla vs back	5.46254e-283	3.8e-282	Yes
IL13_Score	axilla vs face	4.02961e-304	4.2e-303	Yes
IL13_Score	axilla vs leg	5.24424e-07	6.9e-07	Yes
IL13_Score	axilla vs scalp	0.325944	0.36	No
IL13_Score	back vs face	0.656555	0.66	No
IL13_Score	back vs leg	3.15485e-269	1.7e-268	Yes
IL13_Score	back vs scalp	3.06533e-240	1.1e-239	Yes
IL13_Score	face vs leg	0	0	Yes
IL13_Score	face vs scalp	1.05684e-259	4.4e-259	Yes
IL13_Score	leg vs scalp	5.34239e-05	6.2e-05	Yes
IL17_TNF_Score	acral vs arm	9.61995e-265	2.9e-264	Yes
IL17_TNF_Score	acral vs axilla	3.5933e-27	4.2e-27	Yes
IL17_TNF_Score	acral vs back	2.4396e-267	8.5e-267	Yes
IL17_TNF_Score	acral vs face	0	0	Yes
IL17_TNF_Score	acral vs leg	1.15246e-61	1.6e-61	Yes
IL17_TNF_Score	acral vs scalp	3.22738e-134	5.2e-134	Yes
IL17_TNF_Score	arm vs axilla	1.90843e-180	3.6e-180	Yes
IL17_TNF_Score	arm vs back	1.0871e-13	1.2e-13	Yes
IL17_TNF_Score	arm vs face	0	0	Yes
IL17_TNF_Score	arm vs leg	2.92187e-187	6.1e-187	Yes
IL17_TNF_Score	arm vs scalp	2.03405e-09	2.1e-09	Yes
IL17_TNF_Score	axilla vs back	8.13531e-249	2.1e-248	Yes
IL17_TNF_Score	axilla vs face	0	0	Yes
IL17_TNF_Score	axilla vs leg	1.48974e-08	1.5e-08	Yes
IL17_TNF_Score	axilla vs scalp	5.03816e-86	7.6e-86	Yes
IL17_TNF_Score	back vs face	1.33595e-148	2.3e-148	Yes
IL17_TNF_Score	back vs leg	3.56123e-220	8.3e-220	Yes
IL17_TNF_Score	back vs scalp	3.67855e-33	4.5e-33	Yes
IL17_TNF_Score	face vs leg	0	0	Yes
IL17_TNF_Score	face vs scalp	1.68272e-279	7.1e-279	Yes
IL17_TNF_Score	leg vs scalp	8.1934e-60	1.1e-59	Yes
IL17_Score	acral vs arm	1.22042e-134	1.7e-134	Yes
IL17_Score	acral vs axilla	8.27974e-150	1.3e-149	Yes
IL17_Score	acral vs back	0	0	Yes
IL17_Score	acral vs face	0	0	Yes
IL17_Score	acral vs leg	3.96612e-21	4.2e-21	Yes
IL17_Score	acral vs scalp	0	0	Yes
IL17_Score	arm vs axilla	1.15758e-13	1.2e-13	Yes
IL17_Score	arm vs back	2.03551e-153	3.6e-153	Yes
IL17_Score	arm vs face	0	0	Yes
IL17_Score	arm vs leg	8.21146e-145	1.2e-144	Yes
IL17_Score	arm vs scalp	0	0	Yes
IL17_Score	axilla vs back	5.78556e-67	7.1e-67	Yes
IL17_Score	axilla vs face	2.53007e-166	4.8e-166	Yes
IL17_Score	axilla vs leg	3.39021e-174	7.1e-174	Yes
IL17_Score	axilla vs scalp	2.81501e-215	6.6e-215	Yes
IL17_Score	back vs face	2.54652e-30	3e-30	Yes
IL17_Score	back vs leg	0	0	Yes
IL17_Score	back vs scalp	8.05135e-82	1.1e-81	Yes
IL17_Score	face vs leg	0	0	Yes
IL17_Score	face vs scalp	1.43234e-21	1.6e-21	Yes
IL17_Score	leg vs scalp	0	0	Yes
IL36_Score	acral vs arm	0	0	Yes
IL36_Score	acral vs axilla	4.78598e-85	7.7e-85	Yes
IL36_Score	acral vs back	0	0	Yes
IL36_Score	acral vs face	0	0	Yes
IL36_Score	acral vs leg	3.2001e-45	4.5e-45	Yes
IL36_Score	acral vs scalp	5.29572e-15	5.9e-15	Yes
IL36_Score	arm vs axilla	9.68001e-113	1.7e-112	Yes
IL36_Score	arm vs back	2.69305e-17	3.3e-17	Yes
IL36_Score	arm vs face	1.97114e-16	2.3e-16	Yes
IL36_Score	arm vs leg	0	0	Yes
IL36_Score	arm vs scalp	1.62452e-287	3.8e-287	Yes
IL36_Score	axilla vs back	1.36354e-163	2.9e-163	Yes
IL36_Score	axilla vs face	5.41972e-160	1e-159	Yes
IL36_Score	axilla vs leg	1.50102e-41	2e-41	Yes
IL36_Score	axilla vs scalp	2.29932e-45	3.4e-45	Yes
IL36_Score	back vs face	0.702974	0.7	No
IL36_Score	back vs leg	0	0	Yes
IL36_Score	back vs scalp	0	0	Yes
IL36_Score	face vs leg	0	0	Yes
IL36_Score	face vs scalp	0	0	Yes
IL36_Score	leg vs scalp	3.65468e-05	3.8e-05	Yes
