## Supplementary Table S7 for "A Transcriptomic Atlas of Healthy Human Skin Links Regional Identity to Inflammatory Disease"

### Sheet: SupplementaryTable_S7a
Supplementary Table S7a: Z-scores of average module scores in Fibroblasts
	acral	arm	axilla	back	face	leg	scalp
IFNA_Score	-2.11468	-0.233728	0.145694	0.2726	0.577837	0.421469	0.930813
IFNG_Score	-2.03881	-0.277699	0.17018	0.0408948	0.438973	0.55551	1.11095
IL1B_Score	-2.02325	-0.216267	0.61405	0.203911	-0.203042	1.01251	0.612088
IL4_Score	-1.80253	-0.256141	0.718143	0.394392	-0.740193	0.991919	0.694412
IL13_Score	-1.67331	-0.277516	0.903925	0.371647	-0.879591	1.08187	0.472975
IL36_Score	-1.82998	-0.188067	0.692116	0.378095	-0.741586	0.936343	0.753081
TNF_Score	-2.0117	-0.381562	0.779416	0.292279	-0.132373	0.868539	0.585396
TGFB_Score	-1.78606	-0.287022	0.751231	0.369274	-0.754289	0.878193	0.828678

### Sheet: SupplementaryTable_S7b
Supplementary Table S7b: Pairwise Wilcoxon tests comparing module scores across anatomical sites in Fibroblasts
Module	Comparison	p.value	p.adj	Significant
IFNA_Score	acral vs arm	1.60713e-295	8.4e-295	Yes
IFNA_Score	acral vs axilla	6.81712e-223	2.4e-222	Yes
IFNA_Score	acral vs back	9.08647e-266	3.8e-265	Yes
IFNA_Score	acral vs face	0	0	Yes
IFNA_Score	acral vs leg	0	0	Yes
IFNA_Score	acral vs scalp	5.99702e-307	4.2e-306	Yes
IFNA_Score	arm vs axilla	2.81847e-15	4.9e-15	Yes
IFNA_Score	arm vs back	2.11307e-25	4.4e-25	Yes
IFNA_Score	arm vs face	8.65316e-131	2.6e-130	Yes
IFNA_Score	arm vs leg	5.26736e-63	1.2e-62	Yes
IFNA_Score	arm vs scalp	1.41581e-73	3.7e-73	Yes
IFNA_Score	axilla vs back	0.156501	0.16	No
IFNA_Score	axilla vs face	3.87184e-08	5.4e-08	Yes
IFNA_Score	axilla vs leg	0.000721321	0.00084	Yes
IFNA_Score	axilla vs scalp	8.24809e-16	1.6e-15	Yes
IFNA_Score	back vs face	0.000142818	0.00018	Yes
IFNA_Score	back vs leg	0.0814849	0.086	No
IFNA_Score	back vs scalp	1.30416e-12	2.1e-12	Yes
IFNA_Score	face vs leg	0.00777325	0.0086	Yes
IFNA_Score	face vs scalp	3.31702e-07	4.4e-07	Yes
IFNA_Score	leg vs scalp	7.50227e-11	1.1e-10	Yes
IFNG_Score	acral vs arm	2.40758e-175	1.3e-174	Yes
IFNG_Score	acral vs axilla	3.50356e-162	1.5e-161	Yes
IFNG_Score	acral vs back	6.85581e-144	2.4e-143	Yes
IFNG_Score	acral vs face	3.36624e-273	3.5e-272	Yes
IFNG_Score	acral vs leg	0	0	Yes
IFNG_Score	acral vs scalp	1.12282e-256	7.9e-256	Yes
IFNG_Score	arm vs axilla	1.68016e-15	2.7e-15	Yes
IFNG_Score	arm vs back	3.72383e-10	5.2e-10	Yes
IFNG_Score	arm vs face	2.17465e-56	5.1e-56	Yes
IFNG_Score	arm vs leg	1.75143e-84	4.6e-84	Yes
IFNG_Score	arm vs scalp	6.97331e-85	2.1e-84	Yes
IFNG_Score	axilla vs back	0.219713	0.22	No
IFNG_Score	axilla vs face	0.15894	0.17	No
IFNG_Score	axilla vs leg	3.34005e-08	3.9e-08	Yes
IFNG_Score	axilla vs scalp	3.80404e-21	6.7e-21	Yes
IFNG_Score	back vs face	0.00318456	0.0035	Yes
IFNG_Score	back vs leg	3.68754e-12	5.5e-12	Yes
IFNG_Score	back vs scalp	3.03274e-26	6.4e-26	Yes
IFNG_Score	face vs leg	9.83417e-09	1.2e-08	Yes
IFNG_Score	face vs scalp	1.52652e-23	2.9e-23	Yes
IFNG_Score	leg vs scalp	6.92995e-10	9.1e-10	Yes
IL1B_Score	acral vs arm	1.81915e-95	1.3e-94	Yes
IL1B_Score	acral vs axilla	2.87206e-117	3e-116	Yes
IL1B_Score	acral vs back	2.38162e-87	1.3e-86	Yes
IL1B_Score	acral vs face	1.969e-80	6.9e-80	Yes
IL1B_Score	acral vs leg	2.93854e-213	6.2e-212	Yes
IL1B_Score	acral vs scalp	2.11137e-84	8.9e-84	Yes
IL1B_Score	arm vs axilla	2.72966e-22	5.7e-22	Yes
IL1B_Score	arm vs back	4.10505e-07	5.4e-07	Yes
IL1B_Score	arm vs face	0.115807	0.12	No
IL1B_Score	arm vs leg	3.50283e-72	9.2e-72	Yes
IL1B_Score	arm vs scalp	9.48374e-10	1.5e-09	Yes
IL1B_Score	axilla vs back	0.000154811	0.00019	Yes
IL1B_Score	axilla vs face	2.12106e-24	4.9e-24	Yes
IL1B_Score	axilla vs leg	0.00766476	0.0089	Yes
IL1B_Score	axilla vs scalp	0.0115415	0.013	Yes
IL1B_Score	back vs face	6.65558e-09	1e-08	Yes
IL1B_Score	back vs leg	4.70533e-13	9e-13	Yes
IL1B_Score	back vs scalp	0.303846	0.3	No
IL1B_Score	face vs leg	6.34854e-76	1.9e-75	Yes
IL1B_Score	face vs scalp	1.76754e-11	3.1e-11	Yes
IL1B_Score	leg vs scalp	2.48159e-08	3.5e-08	Yes
IL4_Score	acral vs arm	5.3106e-156	1.9e-155	Yes
IL4_Score	acral vs axilla	3.20499e-166	2.2e-165	Yes
IL4_Score	acral vs back	5.91203e-159	3.1e-158	Yes
IL4_Score	acral vs face	1.93611e-60	3.7e-60	Yes
IL4_Score	acral vs leg	0	0	Yes
IL4_Score	acral vs scalp	1.43107e-156	6e-156	Yes
IL4_Score	arm vs axilla	2.16871e-32	3.5e-32	Yes
IL4_Score	arm vs back	1.06169e-20	1.5e-20	Yes
IL4_Score	arm vs face	5.52625e-54	9.7e-54	Yes
IL4_Score	arm vs leg	1.24319e-138	3.7e-138	Yes
IL4_Score	arm vs scalp	3.82059e-24	5.7e-24	Yes
IL4_Score	axilla vs back	0.017787	0.02	Yes
IL4_Score	axilla vs face	1.69229e-82	4.4e-82	Yes
IL4_Score	axilla vs leg	7.21228e-06	8.4e-06	Yes
IL4_Score	axilla vs scalp	0.153833	0.16	No
IL4_Score	back vs face	1.09151e-67	2.3e-67	Yes
IL4_Score	back vs leg	5.89748e-15	7.7e-15	Yes
IL4_Score	back vs scalp	0.423579	0.42	No
IL4_Score	face vs leg	3.70036e-275	3.9e-274	Yes
IL4_Score	face vs scalp	3.25238e-72	7.6e-72	Yes
IL4_Score	leg vs scalp	6.00815e-11	7.4e-11	Yes
IL13_Score	acral vs arm	7.03409e-99	2.1e-98	Yes
IL13_Score	acral vs axilla	1.0807e-146	7.6e-146	Yes
IL13_Score	acral vs back	5.14169e-111	2.2e-110	Yes
IL13_Score	acral vs face	1.18082e-22	1.9e-22	Yes
IL13_Score	acral vs leg	3.7286e-279	3.9e-278	Yes
IL13_Score	acral vs scalp	2.27449e-85	6e-85	Yes
IL13_Score	arm vs axilla	3.68804e-43	6.5e-43	Yes
IL13_Score	arm vs back	3.41704e-17	4.8e-17	Yes
IL13_Score	arm vs face	1.1658e-62	2.4e-62	Yes
IL13_Score	arm vs leg	5.4329e-133	2.9e-132	Yes
IL13_Score	arm vs scalp	6.40398e-10	7.9e-10	Yes
IL13_Score	axilla vs back	1.17145e-05	1.3e-05	Yes
IL13_Score	axilla vs face	1.00924e-105	3.5e-105	Yes
IL13_Score	axilla vs leg	0.0072588	0.0076	Yes
IL13_Score	axilla vs scalp	3.3383e-08	3.9e-08	Yes
IL13_Score	back vs face	1.24131e-65	2.9e-65	Yes
IL13_Score	back vs leg	1.9286e-16	2.5e-16	Yes
IL13_Score	back vs scalp	0.146925	0.15	No
IL13_Score	face vs leg	3.34611e-279	3.9e-278	Yes
IL13_Score	face vs scalp	7.4923e-49	1.4e-48	Yes
IL13_Score	leg vs scalp	1.21741e-21	1.8e-21	Yes
IL36_Score	acral vs arm	4.65768e-185	3.3e-184	Yes
IL36_Score	acral vs axilla	2.96674e-183	1.6e-182	Yes
IL36_Score	acral vs back	8.34452e-164	3.5e-163	Yes
IL36_Score	acral vs face	2.17475e-80	5.1e-80	Yes
IL36_Score	acral vs leg	0	0	Yes
IL36_Score	acral vs scalp	1.7644e-153	6.2e-153	Yes
IL36_Score	arm vs axilla	9.3818e-29	1.5e-28	Yes
IL36_Score	arm vs back	5.14492e-15	7.2e-15	Yes
IL36_Score	arm vs face	1.23258e-57	2.2e-57	Yes
IL36_Score	arm vs leg	2.25789e-107	6.8e-107	Yes
IL36_Score	arm vs scalp	6.05376e-18	9.1e-18	Yes
IL36_Score	axilla vs back	0.00561059	0.0062	Yes
IL36_Score	axilla vs face	1.45629e-81	3.8e-81	Yes
IL36_Score	axilla vs leg	0.000393425	0.00046	Yes
IL36_Score	axilla vs scalp	0.0927056	0.097	No
IL36_Score	back vs face	1.08264e-59	2.1e-59	Yes
IL36_Score	back vs leg	1.66184e-12	2.2e-12	Yes
IL36_Score	back vs scalp	0.351028	0.35	No
IL36_Score	face vs leg	2.16725e-243	2.3e-242	Yes
IL36_Score	face vs scalp	7.09599e-62	1.5e-61	Yes
IL36_Score	leg vs scalp	3.10287e-08	3.8e-08	Yes
TNF_Score	acral vs arm	9.21553e-91	3.2e-90	Yes
TNF_Score	acral vs axilla	1.70708e-151	1.8e-150	Yes
TNF_Score	acral vs back	1.83781e-107	1.3e-106	Yes
TNF_Score	acral vs face	1.3395e-103	7e-103	Yes
TNF_Score	acral vs leg	8.78035e-222	1.8e-220	Yes
TNF_Score	acral vs scalp	1.56713e-98	6.6e-98	Yes
TNF_Score	arm vs axilla	3.16367e-46	7.4e-46	Yes
TNF_Score	arm vs back	5.22138e-17	9.1e-17	Yes
TNF_Score	arm vs face	0.000337809	0.00037	Yes
TNF_Score	arm vs leg	1.40821e-88	4.2e-88	Yes
TNF_Score	arm vs scalp	1.21234e-18	2.3e-18	Yes
TNF_Score	axilla vs back	1.201e-06	1.6e-06	Yes
TNF_Score	axilla vs face	2.82896e-32	5.9e-32	Yes
TNF_Score	axilla vs leg	0.855719	0.86	No
TNF_Score	axilla vs scalp	0.000208379	0.00024	Yes
TNF_Score	back vs face	8.49513e-10	1.3e-09	Yes
TNF_Score	back vs leg	2.29043e-08	3.2e-08	Yes
TNF_Score	back vs scalp	0.451254	0.47	No
TNF_Score	face vs leg	1.67318e-60	4.4e-60	Yes
TNF_Score	face vs scalp	3.78337e-11	6.1e-11	Yes
TNF_Score	leg vs scalp	1.75e-05	2.2e-05	Yes
TGFB_Score	acral vs arm	1.71801e-155	6e-155	Yes
TGFB_Score	acral vs axilla	1.46974e-174	1e-173	Yes
TGFB_Score	acral vs back	2.78176e-161	1.2e-160	Yes
TGFB_Score	acral vs face	2.5692e-65	4.9e-65	Yes
TGFB_Score	acral vs leg	0	0	Yes
TGFB_Score	acral vs scalp	6.59357e-174	3.5e-173	Yes
TGFB_Score	arm vs axilla	3.98879e-36	6.4e-36	Yes
TGFB_Score	arm vs back	8.01376e-22	1.1e-21	Yes
TGFB_Score	arm vs face	5.74802e-49	1e-48	Yes
TGFB_Score	arm vs leg	1.47344e-124	4.4e-124	Yes
TGFB_Score	arm vs scalp	5.71964e-35	8.6e-35	Yes
TGFB_Score	axilla vs back	0.00749424	0.0083	Yes
TGFB_Score	axilla vs face	1.72687e-86	4.5e-86	Yes
TGFB_Score	axilla vs leg	0.00194438	0.0023	Yes
TGFB_Score	axilla vs scalp	0.763482	0.76	No
TGFB_Score	back vs face	4.42516e-67	9.3e-67	Yes
TGFB_Score	back vs leg	4.33548e-11	5.7e-11	Yes
TGFB_Score	back vs scalp	0.0188844	0.02	Yes
TGFB_Score	face vs leg	2.85816e-252	3e-251	Yes
TGFB_Score	face vs scalp	5.00406e-86	1.2e-85	Yes
TGFB_Score	leg vs scalp	0.000410249	0.00051	Yes
